# A CARF-HAD phosphatase effector provides immunity during the type III-A CRISPR-Cas response

**DOI:** 10.1101/2025.04.30.651354

**Authors:** Gianna Stella, Linzhi Ye, Sean F. Brady, Luciano Marraffini

**Affiliations:** Laboratory of Bacteriology, The Rockefeller University, New York, NY 10065, USA; Tri-Institutional PhD Program in Chemical Biology, Weill Cornell Medical College, Rockefeller University and Memorial Sloan Kettering Cancer Center, New York, NY 10065, USA; Laboratory of Genetically Encoded Small Molecules, The Rockefeller University, New York, NY 10065, US; Howard Hughes Medical Institute, The Rockefeller University, New York, NY 10065, USA

## Abstract

CRISPR-Cas systems provide adaptive immunity against phage infection in prokaryotes using an RNA-guided complex that recognizes complementary foreign nucleic acids. Different types of CRISPR-Cas systems have been identified that differ in their mechanism of defense. Upon infection, Type III CRISPR-Cas systems employ the Cas10 complex to find phage transcripts and synthesize cyclic oligo-adenylate (cOA) messengers. These ligands bind and activate CARF immune effectors that cause cell toxicity to prevent the completion of the viral lytic cycle. Here we investigated two proteins containing an N-terminal haloacid dehalogenase (HAD) phosphatase domain followed by four predicted transmembrane helices and a C-terminal CARF domain, which we named Chp. We show that, in vivo, Chp localizes to the bacterial membrane and that its activation induces a growth arrest, leads to a depletion of ATP and IMP and prevents phage propagation during the type III CRISPR-Cas response. In vitro, the CARF domain of Chp binds cyclic tetra-adenylates and the HAD phosphatase domain dephosphorylates dATP, ATP and IMP. Our findings extend the range of molecular mechanisms employed by CARF effectors to defend prokaryotes against phage infection.
