## Supplementary material for "A CARF-HAD phosphatase effector provides immunity during the type III-A CRISPR-Cas response": Table S1

### Sheet: Oligonucleotides
RESOURCE	SOURCE	IDENTIFIER
Oligonucleotides 5' to 3'
TTAAGACATAGTTAAAATTTAGTTGTCAAAAAATGTGACATT	This paper	oGS397
TCCTGAACCGTGATGGTGATGGTGA	This paper	oGS419
AGTATAATTTAAATTTAAGAAGGAGATATACATATGAAGAAAAGACTTTTTTTCGAC	This paper	oGS426
TTTGACAACTAAATTTTAACTATGTCTTAATTAATCTAATATTTTTTCAAGTGCTTGCGA	This paper	oGS427
ctcgagcaccaccaccaccac	This paper	oGS435		`
tggtggtggtgctcgagTTAATCTAATATTTTTTCAA	This paper	oGS470
CATggtatatctccttcttaaagttaaacaaaattatttctagaggg	This paper	oGS478
ctcgagcaccaccaccacca	This paper	oGS479
tggtggtgctcgagGCCAAACTGAATCCACTCGCCTTTGAATT	This paper	oGS480
gtttaactttaagaaggagatataccATGAAGAAAAGACTTTTTTTCGACATGGACAATGTCTT	This paper	oGS481
TTATTGGATCCATTCTCCTTTGAACTCGC	This paper	oGS483
CCATCACCATCACGGTTCAGGA	This paper	oGS482
TCAAAGGAGAATGGATCCAActcgagcaccaccaccac	This paper	oGS488
CCATCACGGTTCAGGAGGAAATAGAGAAAAAGTCAAGAACGCTACAAAG	This paper	oGS489
TTATTTGTTATCGGTTATAGTTTCGAGGGCTTG	This paper	oGS490
CTCGAAACTATAACCGATAACAAATAActcgagcac	This paper	oGS491
GACTTTTTTTCGCTATGGCTAATGTCTTGGTGGATTTCCAGTCTGG	This paper	oGS495
AGCCATAGCGAAAAAAAGTCTTTTCTTCATATGTATATCTCCTTCTTAAAT	This paper	oGS496
GATATACATATGAAGAAAAGACTTTTTTTCGCTATGGACAATGTCTTGGTGGATTTCCA	This paper	oGS504
AGCTCTATGAGTGATAATCATTCGTTTGTGGAAAGG	This paper	oGS505
AGCGAAAAAAAGTCTTTTCTTCATATGTATATCTCCTTCTTAAAT	This paper	oGS506
CAAACGAATGATTATCACTCATAGAGCTGATCTTTGTGAGGGTGACTATCTGATAGAT	This paper	oGS507
GCTCGAGGTAAGAATGGGACCAGCG	This paper	oGS512
GGTCCCATTCTTACCTCGAGCATCTATCAGATAGTCACCCTCACAAAGATC	This paper	oGS513
ATGTATATCTCCTTCTTAAATTTAAATTATACTATATTTTCCCATACCTAAGCTTGTTTTTATACC	This paper	oGS532
AAGTATGCAACGAAAGTATTTGTTTCTGGG	This paper	oGS548
CAAATACTTTCGTTGCATACTTTCCTGAACCGTGATGGTGATG	This paper	oGS549
GGTTCAGGAcaccaccaccaccaccacTAATTAAGACATAGTTAAAATTTAGTTGTCAAAAAATGTGACATTTAGCG	This paper	oGS555
tggtggtggtgTCCTGAACCATCTAATATTTTTTCAAGTGCTTGCGAGAGAAG	This paper	oGS556
CATCACCATCACCATCACGGTTCAGGAGCAAAGAAACGACTGTTTTTCGATATGGAC	This paper	oGS557
CCGTGATGGTGATGGTGATGCATATGTATATCTCCTTCTTAAATTTAAATTATACTATATTTTCCCATACC	This paper	oGS558
ATGTCAGAGCAATTTCCTGACTGGAATTCTG	This paper	oGS564
GTCAGGAAATTGCTCTGACATATGTATATCTCCTTCTTAAATTTAAATTATACTATATTTTCCCATACC	This paper	oGS565
ATGTTTGGTTCAGAAAAGTTCCCAAATTGGG	This paper	oGS566
GGGAACTTTTCTGAACCAAACATATGTATATCTCCTTCTTAAATTTAAATTATACTATATTTTCCCATACC	This paper	oGS567
TAATTAAGACATAGTTAAAATTTAGTTGTCAAAAAATGTGAC	Baca et al. 2024	CFB432
ATGTATATCTCCTTCTTAAATTTAAATTATACTATATTTTCCCATACCTAAGCTTG	Baca et al. 2024	CFB457
GGTCATCAATTTTTGTCCCAATTTTCAGAATTTAAAGACAAC	Baca et al. 2024	CFB458
GTTGTCTTTAAATTCTGAAAATTGGGACAAAAATTGATGACC	Baca et al. 2024	CFB459

### Sheet: Plasmids
RESOURCE	SOURCE	IDENTIFIER
Plasmids
Type III Cas10HD mutant, gp43 spacer, Chp1	This paper	pGS94
Type III Cas10HD mutant, gp43 spacer, Chp2	This paper	pGS95
Type III, gp43 spacer, Chp1	This paper	pGS112
Type III, gp14 spacer, Chp1	This paper	pGS113
IPTG-inducible Chp2(295-523)-Nterm-6xHis	This paper	pGS138
IPTG-inducible Chp2(1-138)-Nterm-6xHis	This paper	pGS139
Type III Cas10HD mutant, gp43 spacer, Chp1 (D8A, D10A)	This paper	pGS146
Type III Cas10HD mutant, gp43 spacer, Chp1 (D8A, K118A)	This paper	pGS147
Type III Cas10HD mutant, gp43 spacer, Chp1 (D8A, K118A, D129A)	This paper	pGS149
Type III, NT spacer, Chp1	This paper	pGS152
Type III Cas10HD mutant, gp14 spacer, Chp1	This paper	pGS156
IPTG-inducible Chp1(307-528)-Nterm-6xHis	This paper	pGS159
Type III Cas10HD mutant, gp43 spacer, Chp1-Cterm-6xHis	This paper	pGS161
Type III Cas10HD mutant, gp43 spacer, Chp2-Nterm-6xHis	This paper	pGS162
Type III Cas10HD mutant, gp43 spacer, Chp1(D2-146)	This paper	pGS163
Type III Cas10HD mutant, gp43 spacer, Chp2(D2-138)	This paper	pGS164
IPTG-inducible Chp1(1-168)-Cterm-6xHis	This paper	pGS166
Type III Cas10HD mutant, gp43 spacer, No accessory	Baca et al. 2024	pCFB193
Type III, gp43 spacer, no accessory protein	Baca et al. 2024	pCFB2
Type III, gp14 spacer, no accessory protein	Baca et al. 2024	pCFB25
pTarget, aTc-inducible gp43 protospacer	Rostol and Marraffini 2019	pJTR162
